# A two-step mechanism for creating stable, condensed chromatin by the Polycomb complex PRC1

**DOI:** 10.1101/2023.12.06.570493

**Authors:** Elias Seif, Nicole J. Francis

**Affiliations:** Institut de recherches cliniques de Montréal, 110 Avenue des Pins Ouest, Montréal, QC, H2W 1R7, Canada; Division of Experimental Medicine, McGill University, 1001 Decarie Boulevard, Montreal, QC H4A 3J1, Canada; Département de biochimie et médecine moléculaire Université de Montréal, 2900 Boulevard Edouard-Montpetit, Montréal, QC H3T 1J4, Canada

## Abstract

The *Drosophila* PRC1 complex regulates gene expression by modifying histone proteins and chromatin architecture. Two PRC1 subunits, PSC and Ph, are most implicated in chromatin architecture. In vitro, PRC1 compacts chromatin and inhibits transcription and nucleosome remodeling. The long disordered C-terminal region of PSC (PSC-CTR) is important for these activities, while Ph has little effect. In cells, Ph is important for condensate formation, long range chromatin interactions, and gene regulation, and its polymerizing Sterile alpha motif (SAM) is implicated in these activities. In vitro, truncated Ph containing the SAM and two other conserved domains (mini-Ph) undergoes phase separation with chromatin, suggesting a mechanism for SAM-dependent condensate formation in vivo. How the distinct activities of PSC and Ph on chromatin function together in PRC1 is not known. To address this question, we analyzed structures formed with large chromatin templates and PRC1 in vitro. PRC1 bridges chromatin into extensive fibrillar networks. Ph, its SAM, and SAM polymerization activity have little effect on these structures. Instead, the PSC-CTR controls their growth, and is sufficient for their formation. To understand how phase separation driven by Ph SAM intersects with the chromatin bridging activity of the PSC-CTR, we used mini-Ph to form condensates with chromatin and then challenged them with PRC1 lacking Ph (PRC1ΔPh). PRC1ΔPh converts mini-Ph chromatin condensates into clusters of small non-fusing condensates and bridged fibers. These condensates retain a high level of chromatin compaction and do not intermix. Thus, phase separation of chromatin by mini-Ph, followed by the action of the PSC-CTR creates a unique chromatin organization with regions of high nucleosome density and extraordinary stability. We discuss how this coordinated sequential activity of two proteins found in the same complex may occur and the possible implications of stable chromatin architectures in maintaining transcription states.
