## Supplementary material for "A two-step mechanism for creating stable, condensed chromatin by the Polycomb complex PRC1": sup_tab

### Sheet: Legend
Table S1 Summary of statistics for all experiments with mutant PRC1
All p-values are for Kruskal-Wallace tests with Dunn's correction for multiple comparisons. Fraction significant summarizes the results for each row. Gray shaded values are from single experiments.

### Sheet: short_timepoint
comparison	expt.1	expt.2	expt.3	fraction significant
WT vs. ML	<0.0001	>0.9999	>0.9999	0.333333
WT vs. ΔSAM	<0.0001	0.0179	>0.9999	0.666667
WT vs. ΔPh	<0.0001			1
WT vs. ΔCTR	<0.0001	<0.0001	<0.0001	1
WT vs. ΔCTRΔPh	<0.0001			1
WT vs. chromatin	<0.0001			1
WT vs. ΔCTR-ML		<0.0001	<0.0001	1
WT vs. ΔCTRΔSAM		<0.0001	<0.0001	1

### Sheet: short_timepoint_circ
comparison	expt.1	expt.2	expt.3	fraction significant
WT vs. ML	<0.0001	0.5948	0.7692	0.333333
WT vs. ΔSAM	<0.0001	0.1346	<0.0001	0.666667
WT vs. ΔPh	0.0001			1
WT vs. ΔCTR	<0.0001	<0.0001	<0.0001	1
WT vs. ΔCTRΔPh	<0.0001			1
WT vs. chromatin	<0.0001			1
WT vs. ΔCTR-ML		<0.0001	<0.0001	1
WT vs. ΔCTRΔSAM		<0.0001	<0.0001	1

### Sheet: long_timepoint
comparison	expt.4	expt.2	expt.3	fraction significant
WT vs. ML	0.0143	<0.0001	0.0003	1
WT vs. ΔSAM	<0.0001	0.084	0.3531	0.333333
WT vs. ΔPh	0.4143	0.5906		0
WT vs. ΔCTR	<0.0001	<0.0001	<0.0001	1
WT vs. ΔCTRΔPh	<0.0001	<0.0001		1
WT vs. chromatin	<0.0001	<0.0001	<0.0001	1
WT vs. ΔCTR-ML			>0.9999	0
WT vs. ΔCTRΔSAM			>0.9999	0

### Sheet: long_timepoint_circ
comparison	expt.4	expt.2	expt.3	fraction significant
WT vs. ML	<0.0001	<0.0001	0.03	1
WT vs. ΔSAM	<0.0001	0.1188	0.568	0.333333
WT vs. ΔPh	0.0279	0.3863		0.5
WT vs. ΔCTR	<0.0001	<0.0001	<0.0001	1
WT vs. ΔCTRΔPh	<0.0001	<0.0001		1
WT vs. chromatin	<0.0001	<0.0001	<0.0001	1
WT vs. ΔCTR-ML			0.0454	1
WT vs. ΔCTRΔSAM			0.0012	1
